# Bioinformatic prediction and high throughput in vivo screening to identify cis-regulatory elements for the development of algal synthetic promoters

**DOI:** 10.1101/2024.03.20.585996

**Authors:** Y. Torres-Tiji, H. Sethuram, A. Gupta, J. McCauley, J.V. Dutra-Molino, R. Pathania, L. Saxton, K. Kang, N. J. Hillson, S. P. Mayfield

## Abstract

Algae biotechnology holds immense promise for revolutionizing the bioeconomy through the sustainable and scalable production of various bioproducts. However, its development has been hindered by the lack of advanced genetic tools. This study introduces a synthetic biology approach to develop such tools, focusing on the construction and testing of synthetic promoters. By analyzing conserved DNA motifs within the promoter regions of highly expressed genes across six different algal species, we identified cis-regulatory elements (CREs) associated with high transcriptional activity. Combining the algorithms POWRS, STREME and PhyloGibbs, we predicted 1511 CREs and inserted them into a minimal synthetic promoter sequence in 1, 2 or 3 copies, resulting in 4533 distinct synthetic promoters. These promoters were evaluated in vivo for their capacity to drive the expression of a transgene in a high-throughput manner through next-generation sequencing post antibiotic selection and fluorescence-activated cell sorting. To validate our approach, we sequenced hundreds of transgenic lines showing high GFP expression. Further, we individually tested fourteen identified promoters, revealing substantial increases in GFP expression—up to nine times higher than the baseline synthetic promoter, with five matching or even surpassing the performance of the native AR1 promoter. As a result of this study, we identified a catalog of CREs that can now be used to build superior synthetic algal promoters. More importantly, here we present a validated pipeline to generate building blocks for innovative synthetic genetic tools applicable to any algal species with a sequenced genome and transcriptome dataset.

**Graphical Abstract:** 
