## Supporting Information - S3 for "Bioinformatic prediction and high throughput in vivo screening to identify cis-regulatory elements for the development of algal synthetic promoters"

### Sheet: All sequenced promoters
Pool 1	Pool 2		Pool 1	Ranking		Pool 2	ranking
GAGGGAGC_115_1	R2_CTCATATCCTTGC_351_2		ACGCAAAG_365_3	3		R2_GCGAAGGCGA_508_2	2
CCCTCGCGTC_608_2	R2_GTTGCCGGAG_699_3		TCCAAATA_515_3	4		R2_CCTAGCAG_251_2	5
GGCCCCGA_429_3	R2_CGAAGCTCTCAT_264_3		GAAAGCAGGG_397_2	7		R2_CCTAGCAG_251_2	5
GCACCGGT_676_3	R2_TCCACTACG_720_3		AGCTGCAC_593_2	8		R2_TCAAACACA_713_3	6
GAAAGCAGGG_397_2	R2_CTCGCTA_370_2		CCAGCAAA_230_2	11		R2_TCAAACACA_713_3	6
CTCATGCA_268_1	R2_CTCTCAT_373_2		CCAGCAAA_230_2	11		R2_TCAAACACA_713_3	6
CTCACTCA_101_3	R2_GCGGAGAAGGA_532_1		AAGCACAA_580_3	12		R2_TCAAACACA_713_3	6
CGCTCGGCT_320_3	R2_TTCTTCTTCCGCC_822_3		AAGCACAA_580_3	12		R2_AGCGATCG_86_2	8
CATCGCGC_292_2	R2_TCCGGCGCCGG_732_1		AAGCACAA_580_3	12		R2_AGCGATCG_86_3	11
CAACAGCAAA_659_3	R2_CGAGCTTCTGGA_273_2		AAGCACAA_580_3	12		R2_AACGTTCTTGAT_12_3	12
TCGCATGG_422_3	R2_GTTGCCGGAG_699_3		TCGCATGG_422_3	14		R2_AAGAGGAGGTG_18_3	14
CGAGCAAA_100_3	R2_CAGGCGCT_173_2		TCGCATGG_422_3	14		R2_AGCTTCATTCTC_105_3	16
TCCAAATA_515_1	R2_GAGGTGT_445_3		AAGCCAAA_104_3	16		R2_AGCTTCATTCTC_105_3	16
GGCGAGCA_632_1	R2_AACAGCTTCGAG_6_3		AGAGCAGC_64_3	20		R2_AGCTTCATTCTC_105_3	16
AAGCAAGCC_585_3	R2_CTGCGCTGACC_386_2		AGAGCAGC_64_3	20		R2_AGCTTCATTCTC_105_3	16
GCGAGCAGG_187_3	R2_AGAGCCGCTCCA_70_3		TGCATGGG_72_2	23		R2_AGCTTCATTCTC_105_3	16
ACTCGCTCGGTCT_233_3	R2_GCGAAGGCGA_508_2		GCGAGCAGG_187_3	28		R2_CTTTAAGACGTT_404_3	19
GAGCAGGG_530_2	R2_GACGGGCGTCG_428_3		CGCACAAG_141_3	31		R2_CATACGCGAAAGC_178_3	22
GGTACGGC_148_1	R2_AAGGAGCTTCAT_21_3		GCGAGCAG_612_3	36		R2_ATCGCGGA_124_3	25
CCAGCAAAG_657_3	R2_AGGAGGCAG_109_1		GAGCAGGG_530_2	38		R2_ATCGCGGA_124_3	25
CATACAAA_293_3	R2_AGCTTCATTCTC_105_2		TCTAAATA_223_3	39		R2_ACGAGCCAACG_49_3	28
ACTCGCTCGGTCT_233_2	R2_AACAGCTTCGAG_6_1		CAAACAAA_550_3	41		R2_ACGAGCCAACG_49_3	28
AGAGCAGC_64_3	R2_AGCGATCG_86_3		CCAGCAAAG_657_3	42		R2_ACGAGCCAACG_49_3	28
CCAGCAAA_230_2	R2_CGTCGTCAGC_337_2		GAGCTGCAGC_158_2	47		R2_AATTAGCTGCAT_27_3	37
CTCACTCA_101_1	R2_GCCGGCGCCC_493_1		CAGCAAAG_197_3	48		R2_AATTAGCTGCAT_27_3	37
TCGAGCGCTCTT_35_3	R2_ACAGACTCC_32_3		CGAGCAAA_100_3	54		R2_AATTAGCTGCAT_27_3	37
GAGATCGC_343_3	R2_ATCGCGGA_124_3		CGAGCAAA_100_3	54		R2_AATTAGCTGCAT_27_3	37
CGCTCCGG_178_3	R2_ACCGCGAGCTTCT_42_3		CAACAGCAAA_659_3	60		R2_CGAAGCTCTCAT_264_3	38
GAGCGCCC_419_1	R2_CTGTTTGGCTTCG_396_3		CAACAGCAAA_659_3	60		R2_CGAAGCTCTCAT_264_3	38
AGAGCAGC_64_3	R2_CCTCGGCCT_256_3		CGCCAGCA_303_3	64		R2_CGAAGCTCTCAT_264_3	38
GCAAGCAGCG_524_1	R2_GCGTGAGGA_550_3		ATCGCATGG_544_3	65		R2_CGAAGCTCTCAT_264_3	38
CCGTACAGA_60_3	R2_GTACAGAGATCGA_672_3		GGCGAGCA_632_1	67		R2_CGAAGCTCTCAT_264_3	38
TCCAAATA_515_1	R2_TGACGAAGATG_763_1		GGTACGGC_148_1	70		R2_CGCGAGCTTCT_288_3	43
TCCAAATA_515_1	R2_GGGTCGCTCTTG_654_2		GAGAGCAGGT_451_2	71		R2_CGCGAGCTTCT_288_3	43
AGTTCGGGGT_387_3	R2_GGCGAAGCGGA_610_3		TAGCAAAG_461_3	72		R2_CGCGAGCTTCT_288_3	43
TCCAAATA_515_1	R2_CGTGAGAGCCGCT_341_3		CAGCTAAA_472_2	96		R2_CGCGAGCTTCT_288_3	43
ATCGCATGG_544_3	R2_GTGTGTGGCT_697_1		ACTCGCTCGGTCT_233_3	97		R2_CGAAGCTCTCAT_264_2	45
CAAGCAGC_183_3	R2_CCGCGAGGCC_232_2		ACTCGCTCGGTCT_233_3	97		R2_ATGAGGTCGTAA_129_3	46
CGCACAGA_546_3	R2_CTGCGTCCTT_388_1		GAGCGCCC_419_1	98		R2_TAGCGAGT_709_3	47
GAAAGCAGCT_226_2	R2_CGAAGCTCTCAT_264_2		CTAGCAAAG_9_1	104		R2_AAAGAAG_2_3	55
GAAAGCAGGG_397_1	R2_AATACGAGCTGCT_25_3		TCGCGAGA_291_3	108		R2_CTGCGTCCTT_388_1	57
GAGCAGCT_578_3	R2_AGCGGGATACCT_90_1		TCGAGCGCTCTT_35_3	109		R2_AGCACCGTT_73_3	62
CTAGCAAA_621_3	R2_ACAAGCAGCA_30_2		CTCATGCA_268_1	112		R2_AATTAGCTGCAT_27_2	66
GGGCGAGAA_36_2	R2_GACGACCTCAAT_423_3		AAGCAAGC_114_1	115		R2_ACAGTCCAAGG_33_3	70
ACGCAAAG_365_3	R2_AAGAGGAGGTG_18_3		CATACAAA_293_3	118		R2_AAGGAGCTTCAT_21_3	72
TCCAAATA_515_1	R2_AGCGACGCGAGCA_83_3		CATACAAA_293_3	118		R2_AAGGAGCTTCAT_21_3	72
AAGCACAA_580_3	R2_AGCGACGCGAGCA_83_3		TCGCGAGAA_175_3	119		R2_AACAGCTTCGAG_6_3	75
GAGCAGCG_15_1	R2_ACGAGCCAACG_49_3		AGTTCGGGC_95_3	127		R2_AATACGAGCTGCT_25_3	76
CCAGCAAA_230_2	R2_TGACGAAGATG_763_1		GAGCAGCT_578_3	136		R2_AATACGAGCTGCT_25_3	76
AAGCAAGC_114_1	R2_CTCAGCCA_349_2		GCTCCAGC_125_3	161		R2_AATACGAGCTGCT_25_3	76
CAGCAAAG_197_3	R2_AACGTTCTTGAT_12_3		AAGCAAGCC_585_3	170		R2_AGAGCCGCTCCA_70_3	89
GAGAGCAGGT_451_2	R2_CACATAGCCATCC_142_3		ACTAGCTC_8_3	217		R2_CAGAACCTGGCG_155_1	90
TCGCATGG_422_3	R2_GAGCCAACGTTG_433_3		GCTCCGGC_560_3	220		R2_ACCGCGAGCTTCT_42_3	93
AGTTCGCGCT_471_2	R2_ATCACGTAGTAG_119_2		CAGCAAAA_34_2	221		R2_ACAGACTCC_32_3	95
TCGCGAGAA_175_3	R2_CGAGCTGCTGAA_272_3		GAGATCGC_343_3	226		R2_ACAGACTCC_32_3	95
GGGCGAGA_658_2	R2_AGAGGCGAAGC_71_3		GAGATCGC_343_3	226		R2_AGCAGTCTG_75_2	97
GAGATCGC_343_3	R2_GAGCCAACGTTG_433_3		GAGATCGC_343_3	226		R2_AGCAGTCTG_75_2	97
AGTTCGGGC_95_3	R2_GGCCAGC_600_3		CTCACTCA_101_3	233		R2_ATCACGTAGTAG_119_2	98
TAGCAAAG_461_3	R2_GAGCCAACGTTG_433_3		AAGCCAAA_104_2	240		R2_ATCACGTAGTAG_119_2	98
TTGCTGCC_649_1	R2_GAGCCAACGTTG_433_3		CCAGCGAG_416_3	242		R2_ATCACGTAGTAG_119_2	98
CCAGCGAG_416_3	R2_CTCCACTACGTT_354_3		CTAGCAAAG_9_2	244		R2_GCCAGCTTCG_480_3	104
CGCACAGA_546_3	R2_AGCTTCATTCTC_105_3		GCACCGGT_676_3	272		R2_TCCACTACGTTC_721_3	105
TCCAGACG_54_3	R2_CGGACATCGTGA_318_3		AGTTCGCGCT_471_2	286		R2_AGACAGCGGG_68_3	106
AGAGCAGG_670_2	R2_CTCCACTACGTT_354_3		AAAGCAGC_30_2	292		R2_GTCACGAA_676_3	112
CGCTCCACT_534_2	R2_GAGCCAACGTTG_433_3		CAAGCAGC_183_3	301		R2_TCGTAGTGAGC_745_3	113
CTAGCAAAG_9_2	R2_TCCGCGAGGCCG_731_3		GGCCCCGA_429_3	322		R2_TTCTTCTTCCGCC_822_3	114
TCCAAATA_515_1	R2_GGCCAGC_600_3		GAAAGCAGGG_397_1	335		R2_TTCTTCTTCCGCC_822_3	114
CGCTCCACT_534_2	R2_GAGCCAACGTTG_433_3		GAAAGCAGCT_226_2	362		R2_TTCTTCTTCCGCC_822_3	114
ACTAGCTC_8_3	R2_CTCTGTTTGCGCC_377_3		CTCACTCA_101_1	390		R2_TCAGCAGCT_714_3	116
CATACAAA_293_3	R2_AGCACCGTT_73_2		ACTAGCTC_8_1	402		R2_ACGCGAAAGC_51_2	127
GCGACCGG_150_3	R2_AAGGAGCTTCAT_21_2		CTTGCATGGGCG_531_2	451		R2_ATCACGTAGTAG_119_3	132
GCTCCGGC_560_3	R2_CGTCTCGCAGCTA_340_3		ACTCGCTCGGTCT_233_2	496		R2_ATCACGTAGTAG_119_3	132
ACTCGCTCGGTCT_233_3	R2_TGTTGGAGGACT_808_3		GTCGCAAG_577_3	502		R2_ATCACGTAGTAG_119_3	132
GTCGCAAG_577_3	R2_ACAGTCCAAGG_33_2		TCGCCGAG_604_2	506		R2_ATCACGTAGTAG_119_3	132
CGCACAAG_141_3	R2_GCAACGACGATT_456_3		TCGCCGAG_604_2	506		R2_GGCCAGCGACA_601_3	135
CAACAGCAAA_659_3	R2_TCGTAGTGAGC_745_3		CGCACAGA_546_3	511		R2_GTACAGAGATCGA_672_2	136
AAGCCAAA_104_2	R2_CGGCTCTCACGC_327_3		CGCACAGA_546_3	511		R2_GTACAGAGATCGA_672_2	136
CAAACAAA_550_3	R2_GTACAGAGATCGA_672_3		CTAGCAAA_621_3	512		R2_GGCCAGCGACA_601_1	142
TCCAAATA_515_3	R2_CCTCAATTAGGA_252_2		GGGCGAGAA_36_2	521		R2_GCGTGAGGA_550_3	143
TCGCGAGA_291_3	R2_AGCAGTCTG_75_2		TCCAAATA_515_1	551		R2_CCCCCCA_199_2	144
GCTCCAGC_125_3	R2_CGCGAGCTTCT_288_3		TCCAAATA_515_1	551		R2_GCAACGACGATT_456_3	150
AGCTGCAC_593_2	R2_ATCACGTAGTAG_119_2		TCCAAATA_515_1	551		R2_GCAACGACGATT_456_3	150
AAGCCAAA_104_3	R2_CTCAGCCAGAC_350_3		TCCAAATA_515_1	551		R2_CTGCGCTGACC_386_2	153
AAGCACAA_580_3	R2_AAAGAAG_2_3		TCCAAATA_515_1	551		R2_TCCATTTCT_722_3	154
CTTGCATGGGCG_531_2	R2_GTACAGAGATCGA_672_2		TCCAAATA_515_1	551		R2_CGTCGTCAGC_337_2	158
CAGCTAAA_472_2	R2_AGCTTCATTCTC_105_3		GGGCGAGA_658_2	558		R2_AGCGACGG_84_3	159
TCGCCGAG_604_2	R2_ACGAGCCAACG_49_3		CCACCAAAA_224_2	635		R2_CGTCTCGCAGCTA_340_3	160
GAGATCGC_343_3	R2_CGAAGCTCTCAT_264_3		CGCTCGGCT_320_3	654		R2_CTGATCAT_381_3	165
AAAGCAGC_30_2	R2_TCAGCAGCT_714_3		CATCGCGC_292_2	669		R2_ACCTCAATTAGG_44_3	170
TGCATGGG_72_2	R2_ATCACGTAGTAG_119_3		AGTTCGGGGT_387_3	695		R2_ACCTCAATTAGG_44_3	170
AAGCACAA_580_3	R2_GAGCCAACGTTG_433_3		CGCTCCGG_178_3	734		R2_CACATAGCCATCC_142_3	174
AAGCACAA_580_3	R2_AGCGACGCGAGCA_83_3		GCGACCGG_150_3	765		R2_CGTGAGAGCCGCT_341_3	176
CGCTCCACT_534_2	R2_GGCTGAGCAGC_621_3		CAGCCCAA_359_3	831		R2_AACGTTCTTGAT_12_2	177
GAGCTGCAGC_158_2	R2_ATCCCGCT_121_3		TTGCTGCC_649_1	935		R2_GACGACCTCAAT_423_3	189
CAGCCCAA_359_3	R2_TTCTTCTTCCGCC_822_3		CCACCAAAA_224_1	993		R2_GGCTGAGCAGC_621_3	195
CGCCAGCA_303_3	R2_AACATCTTCGTC_7_2		CCACCAAAA_224_1	993		R2_GGCTGAGCAGC_621_3	195
TCTAAATA_223_3	R2_AGCGGGATTTCG_93_3		CGCACCACT_433_2	1043		R2_GGCTGAGCAGC_621_3	195
ACTAGCTC_8_1	R2_ATCACGTAGTAG_119_3		CCGTACAGA_60_3	1054		R2_CGAGCTGCTGAA_272_3	197
CGCACCAC_193_2	R2_GGCCAGC_600_2		CACTCGCC_69_1	1065		R2_AGCTTCT_106_3	201
CCACCAAAA_224_1	R2_AGCGCAGC_87_2		TCCAGACG_54_3	1082		R2_CAGCGTCTCCGGC_169_3	202
CACTCGCC_69_1	R2_GCAACGACGATT_456_3		CATCCGCG_235_1	1086		R2_TACGCGAAAGC_706_2	209
CGCACGACC_317_2	R2_AGCTTCT_106_3		AGAGCAGG_670_2	1173		R2_GGCCGACTTGCTA_606_3	215
CTAGCAAAG_9_1	R2_CAGGCGCT_173_3		GCAAGCAGCG_524_1	1212		R2_CTCCACTACGTT_354_3	218
CGCACCAC_193_2	R2_GACGACGA_424_3		GGCCCCGA_429_2	1244		R2_CTCCACTACGTT_354_3	218
TCGCCGAG_604_2	R2_GGTCACGAAG_660_2		GAGGGAGC_115_1	1322		R2_CTCCACTACGTT_354_3	218
CGAGCAAA_100_3	R2_ACGTCTAGGAGA_58_2		CACCAAAA_17_1	1356		R2_CTCCACTACGTT_354_3	218
CATCCGCG_235_1	R2_GATCAGGAC_449_3		GAGCAGCG_15_1	1437		R2_CGGACATCGTGA_318_3	225
CAGCAAAA_34_2	R2_GTACAGAGATCGA_672_2		CGCACCAC_193_2	1555		R2_TGTTGGAGGACT_808_3	227
CGCCCCAT_180_3	R2_ATCTCGCGC_128_1		CGCACCAC_193_2	1555		R2_AACATCTTCGTC_7_2	235
GCGAGCAG_612_3	R2_GAAGCTGTT_411_2		CGCCCCAT_180_3	1656		R2_AGAGGCGAAGC_71_3	250
CCACCAAAA_224_1	R2_GCAGCCGTCG_462_3		CGCACGACC_317_2	1673		R2_AGAGGCGAAGC_71_3	250
CACCAAAA_17_1	R2_GGCCGACTTGCTA_606_3		CGCTCCACT_534_2	1683		R2_AGCCATC_77_3	251
GGCCCCGA_429_2	R2_AGCTTCATTCTC_105_3		CGCTCCACT_534_2	1683		R2_CTAGCGTT_345_2	253
CGCACCACT_433_2	R2_AGCGACGCGAGCA_83_3		CGCTCCACT_534_2	1683		R2_GCTTCATTCTC_575_3	254
CCACCAAAA_224_2	R2_TCCACTACGTTC_721_3		CCCTCGCGTC_608_2	1710		R2_CTCCAGCAGCA_355_3	255
	R2_ACAGACTCC_32_3					R2_CTCCAGCAGCA_355_3	255
	R2_AGACAGCGGG_68_3					R2_CTCCAGCAGCA_355_3	255
	R2_ATCACGTAGTAG_119_2					R2_CGAGCTTCTGGA_273_2	258
	R2_TCCATTTCT_722_3					R2_AAGAAGTCAG_15_3	260
	R2_AGCCATC_77_3					R2_ACGTCTAGGAGA_58_3	284
	R2_AAGGAGCTTCAT_21_3					R2_ACGTCTAGGAGA_58_3	284
	R2_AATTAGCTGCAT_27_3					R2_CTCAGCCA_349_3	287
	R2_CTTTAAGACGTT_404_3					R2_TCCGCGAGGCCG_731_3	288
	R2_ACGAGCCAACG_49_3					R2_GCTGTTGTT_574_1	290
	R2_GCCAGCTTCTTC_481_2					R2_AACAGCTTCGAG_6_1	304
	R2_AATTAGCTGCAT_27_2					R2_GCTGTCGTGGA_572_3	318
	R2_CGCGAGCTTCT_288_3					R2_GAGCCAACGTTG_433_3	364
	R2_CTCCACTACGTT_354_3					R2_GAGCCAACGTTG_433_3	364
	R2_GTCGGAG_684_3					R2_GAGCCAACGTTG_433_3	364
	R2_GTTGCCGGAG_699_3					R2_GAGCCAACGTTG_433_3	364
	R2_AGCGACGCGAGCA_83_3					R2_GAGCCAACGTTG_433_3	364
	R2_AGCACCGTT_73_3					R2_GAGCCAACGTTG_433_3	364
	R2_GCCAGCTTCG_480_3					R2_GAGCCAACGTTG_433_3	364
	R2_CTCCAGCAGCA_355_3					R2_GAGCCAACGTTG_433_3	364
	R2_GATCAGGAC_449_3					R2_TCGTCGTCAGC_748_1	366
	R2_GCTGTCGTGGA_572_3					R2_CCTCAATTAGGA_252_3	374
	R2_GGCCTCGCG_609_3					R2_ATCGCGGA_124_2	386
	R2_CAGCGCGAGCT_167_3					R2_GAGCTGCT_440_3	394
	R2_AATACGAGCTGCT_25_3					R2_GAGCTGCT_440_3	394
	R2_ATCACGTAGTAG_119_3					R2_TCCACTACG_720_3	397
	R2_GCGTGAGGA_550_2					R2_CCTCAATTAGGA_252_2	422
	R2_AGCGGGATACCT_90_3					R2_CCTCAATTAGGA_252_2	422
	R2_ATCTCGCGC_128_1					R2_AGCGCAGC_87_2	433
	R2_ATCTCGCGC_128_1					R2_ACGTCTAGGAGA_58_2	441
	R2_TCGTCGTCAGC_748_1					R2_ACAGTCCAAGG_33_2	443
	R2_CGAGATCGGGGT_269_2					R2_CTACGCTAGAC_344_3	457
	R2_GGCCTCGCG_609_3					R2_CTACGCTAGAC_344_3	457
	R2_GAGCCAACGTTG_433_3					R2_TGTAGAACTGAG_800_2	475
	R2_GTACAGAGATCGA_672_3					R2_CTGTTTGGCTTCG_396_3	479
	R2_GTACAGAGATCGA_672_3					R2_AGCGGGATACCT_90_3	483
	R2_AATTAGCTGCAT_27_3					R2_AGCGACGCGAGCA_83_3	504
	R2_GGCCAGC_600_2					R2_AGCGACGCGAGCA_83_3	504
	R2_ACAGTCCAAGG_33_3					R2_AGCGACGCGAGCA_83_3	504
	R2_TCAAACACA_713_3					R2_AGCGACGCGAGCA_83_3	504
	R2_CCTAGCAG_251_2					R2_AGCGACGCGAGCA_83_3	504
	R2_ATCACGTAGTAG_119_3					R2_AGCGACGCGAGCA_83_3	504
	R2_CTAGCGTT_345_2					R2_GGCCTCGCG_609_3	521
	R2_CCTCAATTAGGA_252_3					R2_GGCCTCGCG_609_3	521
	R2_AGCGACGCGAGCA_83_3					R2_CTCGCTA_370_2	529
	R2_GTCCTCCAAC_679_2					R2_CTCCGACAGCA_362_3	531
	R2_AATTAGCTGCAT_27_3					R2_GGCGAAGCGGA_610_3	534
	R2_GACACAGTCTTCT_416_2					R2_CAGGCGCT_173_3	537
	R2_GTTGCCGGAG_699_3					R2_CTCAGCCAGAC_350_3	542
	R2_CTACGCTAGAC_344_3					R2_CTCAGCCAGAC_350_3	542
	R2_GTTGCCGGAG_699_3					R2_CTCAGCCAGAC_350_3	542
	R2_GCTTCATTCTC_575_3					R2_GACGACGA_424_3	545
	R2_ACCTCAATTAGG_44_3					R2_GACGTCGCGT_429_3	546
	R2_ATCGCGGA_124_3					R2_TCGTCGTCAGC_748_3	553
	R2_CTCAGCCAGAC_350_3					R2_TCCGGCGCCGG_732_1	576
	R2_ACCTCAATTAGG_44_3					R2_GACAGCGGG_418_3	581
	R2_TAGCGAGT_709_3					R2_AGCGGGATTTCG_93_3	593
	R2_CGAAGCTCTCAT_264_3					R2_CGGCGAACGGCGT_325_2	594
	R2_AGCTCAGCAGC_99_3					R2_TGGCGCT_793_3	595
	R2_AATACGAGCTGCT_25_3					R2_CGAGATCGGGGT_269_2	624
	R2_GGCCAGCGACA_601_3					R2_CTCGTCCACCTT_372_1	630
	R2_TTCTTCTTCCGCC_822_3					R2_CAGCGCGAGCT_167_3	636
	R2_GGCCAGCGACA_601_1					R2_CTCTCAT_373_2	637
	R2_GCTGTTGTT_574_1					R2_AGCTTCATTCTC_105_2	674
	R2_CTCAGCCA_349_3					R2_GCGGAGAAGGA_532_1	682
	R2_GGTCTCAGAC_662_3					R2_TGACGAAGATG_763_1	684
	R2_GGTGTGGCTGCCT_668_3					R2_TGACGAAGATG_763_1	684
	R2_AATTAGCTGCAT_27_3					R2_TGACGAAGATG_763_1	684
	R2_GCCAGCTTCG_480_1					R2_ATCTCGCGC_128_1	689
	R2_AGCTTCATTCTC_105_3					R2_ATCTCGCGC_128_1	689
	R2_ACGTCTAGGAGA_58_3					R2_ATCTCGCGC_128_1	689
	R2_TCAAACACA_713_3					R2_GCGTGAGGA_550_2	704
	R2_GTACAGAGATCGA_672_3					R2_CTCATATCCTTGC_351_2	708
	R2_TCAAACACA_713_3					R2_GGCCAGC_600_3	712
	R2_GTACAGAGATCGA_672_3					R2_GGCCAGC_600_3	712
	R2_AGCTTCATTCTC_105_3					R2_GACGGGCGTCG_428_3	722
	R2_AGCGACGG_84_3					R2_ACAAGCAGCA_30_2	727
	R2_CACATAGCCATCC_142_2					R2_AACCGCGCTCGT_10_3	729
	R2_TACGCGAAAGC_706_2					R2_ATCCCGCT_121_3	740
	R2_AACAGCTTCGAG_6_2					R2_GCCAGCTTCTTC_481_2	754
	R2_GATCAGGAC_449_3					R2_AGCTCAGCAGC_99_3	783
	R2_ACGACAGCGTGA_47_3					R2_AAGGAGCTTCAT_21_2	805
	R2_GCAGCCGTCG_462_3					R2_AAGGAGCTTCAT_21_2	805
	R2_GGTCACGAAG_660_2					R2_AAGGAGCTTCAT_21_2	805
	R2_TGCGCGCTGCAG_780_3					R2_AACAGCTTCGAG_6_2	809
	R2_TGGTATTTACGCG_798_2					R2_GATCAGGAC_449_3	830
	R2_CTCCAGCAGCA_355_3					R2_GATCAGGAC_449_3	830
	R2_GAGCTGCT_440_3					R2_GATCAGGAC_449_3	830
	R2_CCTAGCAG_251_2					R2_TGGTATTTACGCG_798_2	851
	R2_CTCGCCAG_367_3					R2_ACGACAGCGTGA_47_3	893
	R2_TCGTCGTCAGC_748_3					R2_GCAGCCGTCG_462_3	910
	R2_AAGGAGCTTCAT_21_2					R2_GCAGCCGTCG_462_3	910
	R2_TGACGAAGATG_763_1					R2_GGTCACGAAG_660_2	917
	R2_TCAAACACA_713_3					R2_GGTCACGAAG_660_2	917
	R2_AACCGCGCTCGT_10_3					R2_CTCGCCAG_367_3	930
	R2_CTCCGACAGCA_362_3					R2_GTCGGAG_684_3	953
	R2_CTCGTCCACCTT_372_1					R2_AGCACCGTT_73_2	962
	R2_AGCAGTCTG_75_2					R2_GAGCACGGACAT_432_2	979
	R2_GGCTGAGCAGC_621_3					R2_GACACAGTCTTCT_416_2	988
	R2_GAGCTGCT_440_3					R2_GAAGCTGTT_411_2	989
	R2_GGCTGAGCAGC_621_3					R2_TGCGCGCTGCAG_780_3	992
	R2_CAGAACCTGGCG_155_1					R2_GGTCTCAGAC_662_3	995
	R2_CATACGCGAAAGC_178_3					R2_CTCAGCCA_349_2	1060
	R2_CTCAGCCAGAC_350_3					R2_CACATAGCCATCC_142_2	1064
	R2_AGAGGCGAAGC_71_3					R2_AAACACGGAGAA_0_3	1071
	R2_ACGCGAAAGC_51_2					R2_GGTGTGGCTGCCT_668_3	1090
	R2_CTCCAGCAGCA_355_3					R2_GAGGTGT_445_3	1167
	R2_AAGAAGTCAG_15_3					R2_GGCCAGC_600_2	1169
	R2_CGGCGAACGGCGT_325_2					R2_GGCCAGC_600_2	1169
	R2_AGAAGCTC_67_3					R2_CTCTGTTTGCGCC_377_3	1174
	R2_GACAGCGGG_418_3					R2_GTCCTCCAAC_679_2	1184
	R2_AGCGATCG_86_2					R2_AGAAGCTC_67_3	1244
	R2_CGCGAGCTTCT_288_3					R2_AGGAGGCAG_109_1	1247
	R2_ACGTCTAGGAGA_58_3					R2_GCCAGCTTCG_480_1	1248
	R2_CTGATCAT_381_3					R2_GTACAGAGATCGA_672_3	1299
	R2_GGTGGGGGCG_667_1					R2_GTACAGAGATCGA_672_3	1299
	R2_GTCACGAA_676_3					R2_GTACAGAGATCGA_672_3	1299
	R2_TGGCGCT_793_3					R2_GTACAGAGATCGA_672_3	1299
	R2_CGCGAGCTTCT_288_3					R2_GTACAGAGATCGA_672_3	1299
	R2_AACGTTCTTGAT_12_2					R2_GTACAGAGATCGA_672_3	1299
	R2_CGAAGCTCTCAT_264_3					R2_GGGTCGCTCTTG_654_2	1336
	R2_CGGGCGCCGG_331_2					R2_AGCGGGATACCT_90_1	1337
	R2_AAGGAGCTTCAT_21_2					R2_ACCCTCGC_40_1	1347
	R2_CTCCACTACGTT_354_3					R2_CCGCGAGGCC_232_2	1373
	R2_CGAAGCTCTCAT_264_3					R2_CGGCTCTCACGC_327_3	1438
	R2_ATGAGGTCGTAA_129_3					R2_CAGGCGCT_173_2	1494
	R2_CAGCAGCAGCAG_160_3					R2_AAACTGACCTGCA_1_3	1548
	R2_CTACGCTAGAC_344_3					R2_CAGCAGCAGCAG_160_3	1634
	R2_GACGTCGCGT_429_3					R2_GTTGCCGGAG_699_3	1678
	R2_CCACGCCAACC_189_2					R2_GTTGCCGGAG_699_3	1678
	R2_CCTCAATTAGGA_252_2					R2_GTTGCCGGAG_699_3	1678
	R2_TGTAGAACTGAG_800_2					R2_GTTGCCGGAG_699_3	1678
	R2_CAGCGTCTCCGGC_169_3					R2_GTTGCCGGAG_699_3	1678
	R2_CCCCCCA_199_2					R2_GGTGGGGGCG_667_1	1741
	R2_AAACTGACCTGCA_1_3					R2_GTGTGTGGCT_697_1	1745
	R2_GAGCACGGACAT_432_2					R2_CCTCGGCCT_256_3	2135
	R2_AAACACGGAGAA_0_3					R2_CGGGCGCCGG_331_2	2153
	R2_ACCCTCGC_40_1					R2_GGGGAAGCG_640_3	2161
	R2_ATCGCGGA_124_2					R2_CCACGCCAACC_189_2	2208
	R2_GGGGAAGCG_640_3					R2_GCCGGCGCCC_493_1	2216

### Sheet: Unique sequenced promoters
Pool 1	Pool 2		Pool 1	Ranking		Pool 2	ranking				SAPS	Ranking	Copy Number	Sequence
GAGGGAGC_115_1	R2_CTCATATCCTTGC_351_2		ACGCAAAG_365_3	3		R2_GCGAAGGCGA_508_2	2				1	7	2	GAAAGCAGGG
CCCTCGCGTC_608_2	R2_GTTGCCGGAG_699_3		TCCAAATA_515_3	4		R2_CCTAGCAG_251_2	5				2	5	2	CCTAGCAG
GGCCCCGA_429_3	R2_CGAAGCTCTCAT_264_3		GAAAGCAGGG_397_2	7		R2_TCAAACACA_713_3	6				1	3	3	ACGCAAAG
GCACCGGT_676_3	R2_TCCACTACG_720_3		AGCTGCAC_593_2	8		R2_AGCGATCG_86_2	8				2	6	3	TCAAACACA
GAAAGCAGGG_397_2	R2_CTCGCTA_370_2		CCAGCAAA_230_2	11		R2_AGCGATCG_86_3	11				1	4	3	TCCAAATA
CTCATGCA_268_1	R2_CTCTCAT_373_2		AAGCACAA_580_3	12		R2_AACGTTCTTGAT_12_3	12				1	31	3	CGCACAAG
CTCACTCA_101_3	R2_GCGGAGAAGGA_532_1		TCGCATGG_422_3	14		R2_AAGAGGAGGTG_18_3	14				1	67	1	GGCGAGCA
CGCTCGGCT_320_3	R2_TTCTTCTTCCGCC_822_3		AAGCCAAA_104_3	16		R2_AGCTTCATTCTC_105_3	16				1	16	3	AAGCCAAA
CATCGCGC_292_2	R2_TCCGGCGCCGG_732_1		AGAGCAGC_64_3	20		R2_CTTTAAGACGTT_404_3	19				1	41	3	CAAACAAA
CAACAGCAAA_659_3	R2_CGAGCTTCTGGA_273_2		TGCATGGG_72_2	23		R2_CATACGCGAAAGC_178_3	22				2	2	2	GCGAAGGCGA
TCGCATGG_422_3	R2_CAGGCGCT_173_2		GCGAGCAGG_187_3	28		R2_ATCGCGGA_124_3	25				2	11	3	AGCGATCG
CGAGCAAA_100_3	R2_GAGGTGT_445_3		CGCACAAG_141_3	31		R2_ACGAGCCAACG_49_3	28				1	11	2	CCAGCAAA
TCCAAATA_515_1	R2_AACAGCTTCGAG_6_3		GCGAGCAG_612_3	36		R2_AATTAGCTGCAT_27_3	37				2	16	3	AGCTTCATTCTC
GGCGAGCA_632_1	R2_CTGCGCTGACC_386_2		GAGCAGGG_530_2	38		R2_CGAAGCTCTCAT_264_3	38				1	70	1	GGTACGGC
AAGCAAGCC_585_3	R2_AGAGCCGCTCCA_70_3		TCTAAATA_223_3	39		R2_CGCGAGCTTCT_288_3	43
GCGAGCAGG_187_3	R2_GCGAAGGCGA_508_2		CAAACAAA_550_3	41		R2_CGAAGCTCTCAT_264_2	45
ACTCGCTCGGTCT_233_3	R2_GACGGGCGTCG_428_3		CCAGCAAAG_657_3	42		R2_ATGAGGTCGTAA_129_3	46
GAGCAGGG_530_2	R2_AAGGAGCTTCAT_21_3		GAGCTGCAGC_158_2	47		R2_TAGCGAGT_709_3	47
GGTACGGC_148_1	R2_AGGAGGCAG_109_1		CAGCAAAG_197_3	48		R2_AAAGAAG_2_3	55
CCAGCAAAG_657_3	R2_AGCTTCATTCTC_105_2		CGAGCAAA_100_3	54		R2_CTGCGTCCTT_388_1	57
CATACAAA_293_3	R2_AACAGCTTCGAG_6_1		CAACAGCAAA_659_3	60		R2_AGCACCGTT_73_3	62
ACTCGCTCGGTCT_233_2	R2_AGCGATCG_86_3		CGCCAGCA_303_3	64		R2_AATTAGCTGCAT_27_2	66
AGAGCAGC_64_3	R2_CGTCGTCAGC_337_2		ATCGCATGG_544_3	65		R2_ACAGTCCAAGG_33_3	70
CCAGCAAA_230_2	R2_GCCGGCGCCC_493_1		GGCGAGCA_632_1	67		R2_AAGGAGCTTCAT_21_3	72
CTCACTCA_101_1	R2_ACAGACTCC_32_3		GGTACGGC_148_1	70		R2_AACAGCTTCGAG_6_3	75
TCGAGCGCTCTT_35_3	R2_ATCGCGGA_124_3		GAGAGCAGGT_451_2	71		R2_AATACGAGCTGCT_25_3	76
GAGATCGC_343_3	R2_ACCGCGAGCTTCT_42_3		TAGCAAAG_461_3	72		R2_AGAGCCGCTCCA_70_3	89
CGCTCCGG_178_3	R2_CTGTTTGGCTTCG_396_3		CAGCTAAA_472_2	96		R2_CAGAACCTGGCG_155_1	90
GAGCGCCC_419_1	R2_CCTCGGCCT_256_3		ACTCGCTCGGTCT_233_3	97		R2_ACCGCGAGCTTCT_42_3	93
GCAAGCAGCG_524_1	R2_GCGTGAGGA_550_3		GAGCGCCC_419_1	98		R2_ACAGACTCC_32_3	95
CCGTACAGA_60_3	R2_GTACAGAGATCGA_672_3		CTAGCAAAG_9_1	104		R2_AGCAGTCTG_75_2	97
AGTTCGGGGT_387_3	R2_TGACGAAGATG_763_1		TCGCGAGA_291_3	108		R2_ATCACGTAGTAG_119_2	98
ATCGCATGG_544_3	R2_GGGTCGCTCTTG_654_2		TCGAGCGCTCTT_35_3	109		R2_GCCAGCTTCG_480_3	104
CAAGCAGC_183_3	R2_GGCGAAGCGGA_610_3		CTCATGCA_268_1	112		R2_TCCACTACGTTC_721_3	105
CGCACAGA_546_3	R2_CGTGAGAGCCGCT_341_3		AAGCAAGC_114_1	115		R2_AGACAGCGGG_68_3	106
GAAAGCAGCT_226_2	R2_GTGTGTGGCT_697_1		CATACAAA_293_3	118		R2_GTCACGAA_676_3	112
GAAAGCAGGG_397_1	R2_CCGCGAGGCC_232_2		TCGCGAGAA_175_3	119		R2_TCGTAGTGAGC_745_3	113
GAGCAGCT_578_3	R2_CTGCGTCCTT_388_1		AGTTCGGGC_95_3	127		R2_TTCTTCTTCCGCC_822_3	114
CTAGCAAA_621_3	R2_CGAAGCTCTCAT_264_2		GAGCAGCT_578_3	136		R2_TCAGCAGCT_714_3	116
GGGCGAGAA_36_2	R2_AATACGAGCTGCT_25_3		GCTCCAGC_125_3	161		R2_ACGCGAAAGC_51_2	127
ACGCAAAG_365_3	R2_AGCGGGATACCT_90_1		AAGCAAGCC_585_3	170		R2_ATCACGTAGTAG_119_3	132
AAGCACAA_580_3	R2_ACAAGCAGCA_30_2		ACTAGCTC_8_3	217		R2_GGCCAGCGACA_601_3	135
GAGCAGCG_15_1	R2_GACGACCTCAAT_423_3		GCTCCGGC_560_3	220		R2_GTACAGAGATCGA_672_2	136
AAGCAAGC_114_1	R2_AAGAGGAGGTG_18_3		CAGCAAAA_34_2	221		R2_GGCCAGCGACA_601_1	142
CAGCAAAG_197_3	R2_AGCGACGCGAGCA_83_3		GAGATCGC_343_3	226		R2_GCGTGAGGA_550_3	143
GAGAGCAGGT_451_2	R2_ACGAGCCAACG_49_3		CTCACTCA_101_3	233		R2_CCCCCCA_199_2	144
AGTTCGCGCT_471_2	R2_CTCAGCCA_349_2		AAGCCAAA_104_2	240		R2_GCAACGACGATT_456_3	150
TCGCGAGAA_175_3	R2_AACGTTCTTGAT_12_3		CCAGCGAG_416_3	242		R2_CTGCGCTGACC_386_2	153
GGGCGAGA_658_2	R2_CACATAGCCATCC_142_3		CTAGCAAAG_9_2	244		R2_TCCATTTCT_722_3	154
AGTTCGGGC_95_3	R2_GAGCCAACGTTG_433_3		GCACCGGT_676_3	272		R2_CGTCGTCAGC_337_2	158
TAGCAAAG_461_3	R2_ATCACGTAGTAG_119_2		AGTTCGCGCT_471_2	286		R2_AGCGACGG_84_3	159
TTGCTGCC_649_1	R2_CGAGCTGCTGAA_272_3		AAAGCAGC_30_2	292		R2_CGTCTCGCAGCTA_340_3	160
CCAGCGAG_416_3	R2_AGAGGCGAAGC_71_3		CAAGCAGC_183_3	301		R2_CTGATCAT_381_3	165
TCCAGACG_54_3	R2_GGCCAGC_600_3		GGCCCCGA_429_3	322		R2_ACCTCAATTAGG_44_3	170
AGAGCAGG_670_2	R2_CTCCACTACGTT_354_3		GAAAGCAGGG_397_1	335		R2_CACATAGCCATCC_142_3	174
CGCTCCACT_534_2	R2_AGCTTCATTCTC_105_3		GAAAGCAGCT_226_2	362		R2_CGTGAGAGCCGCT_341_3	176
CTAGCAAAG_9_2	R2_CGGACATCGTGA_318_3		CTCACTCA_101_1	390		R2_AACGTTCTTGAT_12_2	177
ACTAGCTC_8_3	R2_TCCGCGAGGCCG_731_3		ACTAGCTC_8_1	402		R2_GACGACCTCAAT_423_3	189
GCGACCGG_150_3	R2_CTCTGTTTGCGCC_377_3		CTTGCATGGGCG_531_2	451		R2_GGCTGAGCAGC_621_3	195
GCTCCGGC_560_3	R2_AGCACCGTT_73_2		ACTCGCTCGGTCT_233_2	496		R2_CGAGCTGCTGAA_272_3	197
GTCGCAAG_577_3	R2_AAGGAGCTTCAT_21_2		GTCGCAAG_577_3	502		R2_AGCTTCT_106_3	201
CGCACAAG_141_3	R2_CGTCTCGCAGCTA_340_3		TCGCCGAG_604_2	506		R2_CAGCGTCTCCGGC_169_3	202
AAGCCAAA_104_2	R2_TGTTGGAGGACT_808_3		CGCACAGA_546_3	511		R2_TACGCGAAAGC_706_2	209
CAAACAAA_550_3	R2_ACAGTCCAAGG_33_2		CTAGCAAA_621_3	512		R2_GGCCGACTTGCTA_606_3	215
TCCAAATA_515_3	R2_GCAACGACGATT_456_3		GGGCGAGAA_36_2	521		R2_CTCCACTACGTT_354_3	218
TCGCGAGA_291_3	R2_TCGTAGTGAGC_745_3		TCCAAATA_515_1	551		R2_CGGACATCGTGA_318_3	225
GCTCCAGC_125_3	R2_CGGCTCTCACGC_327_3		GGGCGAGA_658_2	558		R2_TGTTGGAGGACT_808_3	227
AGCTGCAC_593_2	R2_CCTCAATTAGGA_252_2		CCACCAAAA_224_2	635		R2_AACATCTTCGTC_7_2	235
AAGCCAAA_104_3	R2_AGCAGTCTG_75_2		CGCTCGGCT_320_3	654		R2_AGAGGCGAAGC_71_3	250
CTTGCATGGGCG_531_2	R2_CGCGAGCTTCT_288_3		CATCGCGC_292_2	669		R2_AGCCATC_77_3	251
CAGCTAAA_472_2	R2_CTCAGCCAGAC_350_3		AGTTCGGGGT_387_3	695		R2_CTAGCGTT_345_2	253
TCGCCGAG_604_2	R2_AAAGAAG_2_3		CGCTCCGG_178_3	734		R2_GCTTCATTCTC_575_3	254
AAAGCAGC_30_2	R2_GTACAGAGATCGA_672_2		GCGACCGG_150_3	765		R2_CTCCAGCAGCA_355_3	255
TGCATGGG_72_2	R2_TCAGCAGCT_714_3		CAGCCCAA_359_3	831		R2_CGAGCTTCTGGA_273_2	258
GAGCTGCAGC_158_2	R2_ATCACGTAGTAG_119_3		TTGCTGCC_649_1	935		R2_AAGAAGTCAG_15_3	260
CAGCCCAA_359_3	R2_GGCTGAGCAGC_621_3		CCACCAAAA_224_1	993		R2_ACGTCTAGGAGA_58_3	284
CGCCAGCA_303_3	R2_ATCCCGCT_121_3		CGCACCACT_433_2	1043		R2_CTCAGCCA_349_3	287
TCTAAATA_223_3	R2_AACATCTTCGTC_7_2		CCGTACAGA_60_3	1054		R2_TCCGCGAGGCCG_731_3	288
ACTAGCTC_8_1	R2_AGCGGGATTTCG_93_3		CACTCGCC_69_1	1065		R2_GCTGTTGTT_574_1	290
CGCACCAC_193_2	R2_GGCCAGC_600_2		TCCAGACG_54_3	1082		R2_AACAGCTTCGAG_6_1	304
CCACCAAAA_224_1	R2_AGCGCAGC_87_2		CATCCGCG_235_1	1086		R2_GCTGTCGTGGA_572_3	318
CACTCGCC_69_1	R2_AGCTTCT_106_3		AGAGCAGG_670_2	1173		R2_GAGCCAACGTTG_433_3	364
CGCACGACC_317_2	R2_CAGGCGCT_173_3		GCAAGCAGCG_524_1	1212		R2_TCGTCGTCAGC_748_1	366
CTAGCAAAG_9_1	R2_GACGACGA_424_3		GGCCCCGA_429_2	1244		R2_CCTCAATTAGGA_252_3	374
CATCCGCG_235_1	R2_GGTCACGAAG_660_2		GAGGGAGC_115_1	1322		R2_ATCGCGGA_124_2	386
CAGCAAAA_34_2	R2_ACGTCTAGGAGA_58_2		CACCAAAA_17_1	1356		R2_GAGCTGCT_440_3	394
CGCCCCAT_180_3	R2_GATCAGGAC_449_3		GAGCAGCG_15_1	1437		R2_TCCACTACG_720_3	397
GCGAGCAG_612_3	R2_ATCTCGCGC_128_1		CGCACCAC_193_2	1555		R2_CCTCAATTAGGA_252_2	422
CACCAAAA_17_1	R2_GAAGCTGTT_411_2		CGCCCCAT_180_3	1656		R2_AGCGCAGC_87_2	433
GGCCCCGA_429_2	R2_GCAGCCGTCG_462_3		CGCACGACC_317_2	1673		R2_ACGTCTAGGAGA_58_2	441
CGCACCACT_433_2	R2_GGCCGACTTGCTA_606_3		CGCTCCACT_534_2	1683		R2_ACAGTCCAAGG_33_2	443
CCACCAAAA_224_2	R2_TCCACTACGTTC_721_3		CCCTCGCGTC_608_2	1710		R2_CTACGCTAGAC_344_3	457
	R2_AGACAGCGGG_68_3					R2_TGTAGAACTGAG_800_2	475
	R2_TCCATTTCT_722_3					R2_CTGTTTGGCTTCG_396_3	479
	R2_AGCCATC_77_3					R2_AGCGGGATACCT_90_3	483
	R2_AATTAGCTGCAT_27_3					R2_AGCGACGCGAGCA_83_3	504
	R2_CTTTAAGACGTT_404_3					R2_GGCCTCGCG_609_3	521
	R2_GCCAGCTTCTTC_481_2					R2_CTCGCTA_370_2	529
	R2_AATTAGCTGCAT_27_2					R2_CTCCGACAGCA_362_3	531
	R2_GTCGGAG_684_3					R2_GGCGAAGCGGA_610_3	534
	R2_AGCACCGTT_73_3					R2_CAGGCGCT_173_3	537
	R2_GCCAGCTTCG_480_3					R2_CTCAGCCAGAC_350_3	542
	R2_CTCCAGCAGCA_355_3					R2_GACGACGA_424_3	545
	R2_GCTGTCGTGGA_572_3					R2_GACGTCGCGT_429_3	546
	R2_GGCCTCGCG_609_3					R2_TCGTCGTCAGC_748_3	553
	R2_CAGCGCGAGCT_167_3					R2_TCCGGCGCCGG_732_1	576
	R2_GCGTGAGGA_550_2					R2_GACAGCGGG_418_3	581
	R2_AGCGGGATACCT_90_3					R2_AGCGGGATTTCG_93_3	593
	R2_TCGTCGTCAGC_748_1					R2_CGGCGAACGGCGT_325_2	594
	R2_CGAGATCGGGGT_269_2					R2_TGGCGCT_793_3	595
	R2_ACAGTCCAAGG_33_3					R2_CGAGATCGGGGT_269_2	624
	R2_TCAAACACA_713_3					R2_CTCGTCCACCTT_372_1	630
	R2_CCTAGCAG_251_2					R2_CAGCGCGAGCT_167_3	636
	R2_CTAGCGTT_345_2					R2_CTCTCAT_373_2	637
	R2_CCTCAATTAGGA_252_3					R2_AGCTTCATTCTC_105_2	674
	R2_GTCCTCCAAC_679_2					R2_GCGGAGAAGGA_532_1	682
	R2_GACACAGTCTTCT_416_2					R2_TGACGAAGATG_763_1	684
	R2_CTACGCTAGAC_344_3					R2_ATCTCGCGC_128_1	689
	R2_GCTTCATTCTC_575_3					R2_GCGTGAGGA_550_2	704
	R2_ACCTCAATTAGG_44_3					R2_CTCATATCCTTGC_351_2	708
	R2_TAGCGAGT_709_3					R2_GGCCAGC_600_3	712
	R2_AGCTCAGCAGC_99_3					R2_GACGGGCGTCG_428_3	722
	R2_GGCCAGCGACA_601_3					R2_ACAAGCAGCA_30_2	727
	R2_GGCCAGCGACA_601_1					R2_AACCGCGCTCGT_10_3	729
	R2_GCTGTTGTT_574_1					R2_ATCCCGCT_121_3	740
	R2_CTCAGCCA_349_3					R2_GCCAGCTTCTTC_481_2	754
	R2_GGTCTCAGAC_662_3					R2_AGCTCAGCAGC_99_3	783
	R2_GGTGTGGCTGCCT_668_3					R2_AAGGAGCTTCAT_21_2	805
	R2_GCCAGCTTCG_480_1					R2_AACAGCTTCGAG_6_2	809
	R2_ACGTCTAGGAGA_58_3					R2_GATCAGGAC_449_3	830
	R2_AGCGACGG_84_3					R2_TGGTATTTACGCG_798_2	851
	R2_CACATAGCCATCC_142_2					R2_ACGACAGCGTGA_47_3	893
	R2_TACGCGAAAGC_706_2					R2_GCAGCCGTCG_462_3	910
	R2_AACAGCTTCGAG_6_2					R2_GGTCACGAAG_660_2	917
	R2_ACGACAGCGTGA_47_3					R2_CTCGCCAG_367_3	930
	R2_TGCGCGCTGCAG_780_3					R2_GTCGGAG_684_3	953
	R2_TGGTATTTACGCG_798_2					R2_AGCACCGTT_73_2	962
	R2_GAGCTGCT_440_3					R2_GAGCACGGACAT_432_2	979
	R2_CTCGCCAG_367_3					R2_GACACAGTCTTCT_416_2	988
	R2_TCGTCGTCAGC_748_3					R2_GAAGCTGTT_411_2	989
	R2_AACCGCGCTCGT_10_3					R2_TGCGCGCTGCAG_780_3	992
	R2_CTCCGACAGCA_362_3					R2_GGTCTCAGAC_662_3	995
	R2_CTCGTCCACCTT_372_1					R2_CTCAGCCA_349_2	1060
	R2_CAGAACCTGGCG_155_1					R2_CACATAGCCATCC_142_2	1064
	R2_CATACGCGAAAGC_178_3					R2_AAACACGGAGAA_0_3	1071
	R2_ACGCGAAAGC_51_2					R2_GGTGTGGCTGCCT_668_3	1090
	R2_AAGAAGTCAG_15_3					R2_GAGGTGT_445_3	1167
	R2_CGGCGAACGGCGT_325_2					R2_GGCCAGC_600_2	1169
	R2_AGAAGCTC_67_3					R2_CTCTGTTTGCGCC_377_3	1174
	R2_GACAGCGGG_418_3					R2_GTCCTCCAAC_679_2	1184
	R2_AGCGATCG_86_2					R2_AGAAGCTC_67_3	1244
	R2_CTGATCAT_381_3					R2_AGGAGGCAG_109_1	1247
	R2_GGTGGGGGCG_667_1					R2_GCCAGCTTCG_480_1	1248
	R2_GTCACGAA_676_3					R2_GTACAGAGATCGA_672_3	1299
	R2_TGGCGCT_793_3					R2_GGGTCGCTCTTG_654_2	1336
	R2_AACGTTCTTGAT_12_2					R2_AGCGGGATACCT_90_1	1337
	R2_CGGGCGCCGG_331_2					R2_ACCCTCGC_40_1	1347
	R2_ATGAGGTCGTAA_129_3					R2_CCGCGAGGCC_232_2	1373
	R2_CAGCAGCAGCAG_160_3					R2_CGGCTCTCACGC_327_3	1438
	R2_GACGTCGCGT_429_3					R2_CAGGCGCT_173_2	1494
	R2_CCACGCCAACC_189_2					R2_AAACTGACCTGCA_1_3	1548
	R2_TGTAGAACTGAG_800_2					R2_CAGCAGCAGCAG_160_3	1634
	R2_CAGCGTCTCCGGC_169_3					R2_GTTGCCGGAG_699_3	1678
	R2_CCCCCCA_199_2					R2_GGTGGGGGCG_667_1	1741
	R2_AAACTGACCTGCA_1_3					R2_GTGTGTGGCT_697_1	1745
	R2_GAGCACGGACAT_432_2					R2_CCTCGGCCT_256_3	2135
	R2_AAACACGGAGAA_0_3					R2_CGGGCGCCGG_331_2	2153
	R2_ACCCTCGC_40_1					R2_GGGGAAGCG_640_3	2161
	R2_ATCGCGGA_124_2					R2_CCACGCCAACC_189_2	2208
	R2_GGGGAAGCG_640_3					R2_GCCGGCGCCC_493_1	2216
